# Enhanced immune evasion of SARS-CoV-2 KP.3.1.1 and XEC through NTD glycosylation

**DOI:** 10.1101/2024.10.23.619754

**Authors:** Jingyi Liu, Yuanling Yu, Fanchong Jian, Sijie Yang, Weiliang Song, Peng Wang, Lingling Yu, Fei Shao, Yunlong Cao

## Abstract

KP.3.1.1 has surpassed KP.3 to become the new globally dominant strain, while XEC, a recombinant variant of KS.1.1/KP.3.3, is rapidly expanding across Europe and North America. Notably, both variants carry mutations, S31del of KP.3.1.1 and T22N of XEC, that could introduce new N-linked glycans on the Spike N-terminal domain (NTD), emphasizing the urgent need to assess their potential changes in viral characteristics. Here, we found that both KP.3.1.1 and XEC maintained the high ACE2-Spike binding affinity and pseudovirus infectivity of KP.3. Importantly, compared to KP.3, KP.3.1.1, and especially XEC, could further evade the neutralizing antibodies in convalescent plasma, even those elicited by KP.2-like breakthrough infections. Interestingly, both variants demonstrated increased resistance against monoclonal neutralizing antibodies targeting various epitopes on the receptor-binding domain (RBD). These suggest that the additional NTD glycosylation of KP.3.1.1 and XEC could enhance immune evasion via allosteric effects, and supports the future prevalence of XEC.
