## Supplementary Table 1 for "Enhanced immune evasion of SARS-CoV-2 KP.3.1.1 and XEC through NTD glycosylation"

### Sheet: Sheet1
Sample Type	Gender	Age	SARS-CoV-2 vaccination status	The first dose of vaccine			The second dose of vaccine			The third dose of vaccine			Sampling time point	Date of first infection (either confirmed by PCR or rapid antigen detection tests)	Date of reinfection (either confirmed by PCR or rapid antigen detection tests)	Time interval between sampling and last infection
				Vaccination Time	Vaccine Type	Vaccine Manufacturer	Vaccination Time	Vaccine Type	Vaccine Manufacturer	Vaccination Time	Vaccine Type	Vaccine Manufacturer
BA.5/BF.7 BTI + JN.1 infection	female	32	3	2020-07-29	inactivated vaccine	Sinovac	2020-08-13	inactivated vaccine	Sinovac	2021-11-03	inactivated vaccine	Sinovac	2024-03-20	2022-12-20	2024-02-06	43
BA.5/BF.7 BTI + JN.1 infection	male	43	2	2021-10-20	inactivated vaccine	Sinovac	2021-11-12	inactivated vaccine	Sinovac	-	-	-	2024-03-20	2022-12-15	2024-02-23	26
BA.5/BF.7 BTI + JN.1 infection	female	42	3	2021-01-08	inactivated vaccine	Sinovac	2021-01-29	inactivated vaccine	Sinovac	2021-11-01	inactivated vaccine	Sinovac	2024-03-20	2022-12-11	2024-02-28	21
BA.5/BF.7 BTI + JN.1 infection	female	46	3	2021-03-31	inactivated vaccine	Sinovac	2021-04-22	inactivated vaccine	Sinovac	2021-11-24	inactivated vaccine	Sinovac	2024-03-20	2022-12-21	2024-02-15	34
BA.5/BF.7 BTI + JN.1 infection	male	54	3	2021-03-31	inactivated vaccine	Sinovac	2021-04-22	inactivated vaccine	Sinovac	2021-11-23	inactivated vaccine	Sinovac	2024-03-20	2022-12-23	2024-02-20	29
BA.5/BF.7 BTI + JN.1 infection	male	48	3	2021-07-15	inactivated vaccine	Sinovac	2021-08-22	inactivated vaccine	Sinovac	2022-02-25	inactivated vaccine	Sinovac	2024-03-20	2022-12-22	2024-02-27	22
BA.5/BF.7 BTI + JN.1 infection	female	40	3	2020-12-16	inactivated vaccine	Sinovac	2020-12-30	inactivated vaccine	Sinovac	2021-10-29	inactivated vaccine	Sinovac	2024-03-20	2023-09-17	2024-02-03	46
BA.5/BF.7 BTI + JN.1 infection	female	55	3	2021-01-08	inactivated vaccine	Sinovac	2021-01-29	inactivated vaccine	Sinovac	2021-11-02	inactivated vaccine	Sinovac	2024-03-20	2022-12-08	2024-02-21	28
BA.5/BF.7 BTI + JN.1 infection	female	60	3	2021-04-23	inactivated vaccine	BIBP	2021-05-16	inactivated vaccine	BIBP	2021-11-24	inactivated vaccine	BIBP	2024-03-24	2022-11-23	2024-02-19	34
BA.5/BF.7 BTI + JN.1 infection	female	52	3	2021-04-28	inactivated vaccine	BIBP	2021-05-21	inactivated vaccine	BIBP	2021-11-29	inactivated vaccine	BIBP	2024-03-24	2022-12-01	2024-03-07	32
BA.5/BF.7 BTI + JN.1 infection	female	41	3	2021-04-19	inactivated vaccine	BIBP	2021-05-17	inactivated vaccine	BIBP	2021-11-19	inactivated vaccine	BIBP	2024-03-24	2023-05-26	2024-02-23	30
BA.5/BF.7 BTI + JN.1 infection	male	53	3	2021-03-26	inactivated vaccine	Sinovac	2021-04-17	inactivated vaccine	Sinovac	2021-10-29	inactivated vaccine	Sinovac	2024-03-24	2022-12-03	2024-02-24	29
BA.5/BF.7 BTI + JN.1 infection	male	69	2	2022-08-19	inactivated vaccine	Sinovac	2023-05-30	inactivated vaccine	BIBP	-	-	-	2024-03-24	2022-12-26	2024-02-24	29
BA.5/BF.7 BTI + JN.1 infection	female	51	3	2021-04-15	inactivated vaccine	Sinovac	2021-05-08	inactivated vaccine	Sinovac	2021-11-16	inactivated vaccine	Sinovac	2024-03-24	2023-01-10	2024-02-27	26
BA.5/BF.7 BTI + JN.1 infection	male	32	3	2021-04-16	inactivated vaccine	Sinovac	2021-05-15	inactivated vaccine	Sinovac	2022-11-30	inactivated vaccine	Sinovac	2024-03-24	2022-12-06	2024-02-27	26
BA.5/BF.7 BTI + JN.1 infection	male	41	3	2021-03-19	inactivated vaccine	Sinovac	2021-05-06	inactivated vaccine	Sinovac	2021-11-27	inactivated vaccine	Sinovac	2024-03-24	2022-12-11	2024-02-27	26
BA.5/BF.7 BTI + JN.1 infection	male	68	2	2021-06-14	inactivated vaccine	Sinovac	2021-07-06	inactivated vaccine	Sinovac	-	-	-	2024-03-24	2022-10-21	2024-02-28	25
BA.5/BF.7 BTI + JN.1 infection	female	58	2	2021-06-05	inactivated vaccine	Sinovac	2021-06-26	inactivated vaccine	Sinovac	-	-	-	2024-03-24	2022-12-08	2024-03-02	22
BA.5/BF.7 BTI + JN.1 infection	male	33	3	2021-01-08	inactivated vaccine	Sinovac	2021-01-29	inactivated vaccine	Sinovac	2021-10-29	inactivated vaccine	Sinovac	2024-03-26	2022-12-16	2024-03-03	23
BA.5/BF.7 BTI + JN.1 infection	female	29	3	2020-12-16	inactivated vaccine	Sinovac	2020-12-30	inactivated vaccine	Sinovac	2021-10-29	inactivated vaccine	Sinovac	2024-03-26	2023-05-20	2024-02-15	40
BA.5/BF.7 BTI + JN.1 infection	female	32	3	2021-01-08	inactivated vaccine	Sinovac	2021-01-29	inactivated vaccine	Sinovac	2021-10-29	inactivated vaccine	Sinovac	2024-03-26	2023-06-18	2024-02-25	30
BA.5/BF.7 BTI + JN.1 infection	female	28	3	2021-01-08	inactivated vaccine	BIBP	2021-01-28	inactivated vaccine	BIBP	2021-10-28	inactivated vaccine	BIBP	2024-03-26	2024-03-07	2024-03-07	19
BA.5/BF.7 BTI + JN.1 infection	female	39	3	2021-03-12	inactivated vaccine	Sinovac	2021-04-02	inactivated vaccine	Sinovac	2021-10-24	inactivated vaccine	Sinovac	2024-03-26	2022-12-18	2024-03-07	19
BA.5/BF.7 BTI + JN.1 infection	female	41	3	2021-07-08	inactivated vaccine	Sinovac	2021-07-29	inactivated vaccine	BIBP	2022-04-20	inactivated vaccine	BIBP	2024-03-26	2022-12-03	2024-02-25	30
BA.5/BF.7 BTI + JN.1 infection	male	38	2	2021-09-18	inactivated vaccine	Sinovac	2022-01-24	inactivated vaccine	Sinovac	-	-	-	2024-03-26	2022-12-31	2024-02-03	52
BA.5/BF.7 BTI + JN.1 infection	female	35	3	2022-03-13	inactivated vaccine	Sinovac	2022-05-14	inactivated vaccine	Sinovac	2022-12-08	inactivated vaccine	Sinovac	2024-03-26	2022-12-18	2024-02-04	51
BA.5/BF.7 BTI + JN.1 infection	female	49	2	2021-07-30	inactivated vaccine	Sinovac	2021-08-22	inactivated vaccine	Sinovac	-	-	-	2024-03-26	2023-01-05	2024-02-23	32
BA.5/BF.7 BTI + JN.1 infection	female	28	3	2021-03-25	inactivated vaccine	Sinovac	2021-04-15	inactivated vaccine	Sinovac	2021-12-28	inactivated vaccine	Sinovac	2024-03-26	2023-01-10	2024-02-19	36
BA.5/BF.7 BTI + JN.1 infection	female	54	3	2021-07-26	inactivated vaccine	Sinovac	2021-08-25	inactivated vaccine	Sinovac	2022-04-17	inactivated vaccine	Sinovac	2024-03-26	2022-12-11	2024-03-04	22
BA.5/BF.7 BTI + JN.1/XDV +F456L infection	male	33	3	2021-04-21	inactivated vaccine	Sinovac	2021-05-19	inactivated vaccine	Sinovac	2021-11-19	inactivated vaccine	Sinovac	2024-09-08	2023/1	2024-08-14	25
BA.5/BF.7 BTI + JN.1/XDV +F456L infection	female	26	3	2021-04-19	inactivated vaccine	Sinovac	2021-05-16	inactivated vaccine	Sinovac	2021-12-28	inactivated vaccine	Sinovac	2024-09-08	2022/12	2024-08-07	32
BA.5/BF.7 BTI + JN.1/XDV +F456L infection	female	64	3	2021-05-30	inactivated vaccine	Sinovac	2021-06-22	inactivated vaccine	Sinovac	2022-04-20	inactivated vaccine	Sinovac	2024-09-08	2022/12	2024-08-06	33
BA.5/BF.7 BTI + JN.1/XDV +F456L infection	female	41	3	2021-05-29	inactivated vaccine	Sinovac	2021-06-19	inactivated vaccine	Sinovac	2021-12-25	inactivated vaccine	Sinovac	2024-09-08	2022/12	2024-08-13	26
BA.5/BF.7 BTI + JN.1/XDV +F456L infection	male	60	3	2021-04-13	inactivated vaccine	BIBP	2021-05-18	inactivated vaccine	BIBP	2021-11-26	inactivated vaccine	BIBP	2024-09-08	2022/12	2024-08-13	26
BA.5/BF.7 BTI + JN.1/XDV +F456L infection	female	33	3	2021-04-09	inactivated vaccine	BIBP	2021-05-11	inactivated vaccine	BIBP	2022-12-10	inactivated vaccine	BIBP	2024-09-08	2022/12	2024-08-14	25
BA.5/BF.7 BTI + JN.1/XDV +F456L infection	female	34	3	2021-04-19	inactivated vaccine	BIBP	2021-05-21	inactivated vaccine	BIBP	2021-12-09	inactivated vaccine	BIBP	2024-09-08	2023/1	2024-07-29	41
BA.5/BF.7 BTI + JN.1/XDV +F456L infection	female	39	3	2021-04-12	inactivated vaccine	BIBP	2021-05-20	inactivated vaccine	BIBP	2022-09-10	inactivated vaccine	BIBP	2024-09-08	2022/12	2024-07-29	41
BA.5/BF.7 BTI + JN.1/XDV +F456L infection	female	58	3	2021-04-11	inactivated vaccine	BIBP	2021-05-14	inactivated vaccine	BIBP	2021-11-14	inactivated vaccine	BIBP	2024-09-08	2022/12	2024-07-25	45
BA.5/BF.7 BTI + JN.1/XDV +F456L infection	male	56	3	2021-03-31	inactivated vaccine	Sinovac	2021-05-12	inactivated vaccine	Sinovac	2021-11-17	inactivated vaccine	Sinovac	2024-09-15	2022/12	2024-08-15	31
BA.5/BF.7 BTI + JN.1/XDV +F456L infection	female	35	3	2021-04-30	inactivated vaccine	BIBP	2021-05-24	inactivated vaccine	BIBP	2021-12-04	inactivated vaccine	BIBP	2024-09-15	2022/12	2024-08-18	28
BA.5/BF.7 BTI + JN.1/XDV +F456L infection	female	60	3	2021-06-07	inactivated vaccine	Sinovac	2021-06-28	inactivated vaccine	Sinovac	2022-06-12	inactivated vaccine	Sinovac	2024-09-15	2022/12	2024-08-19	27
BA.5/BF.7 BTI + JN.1/XDV +F456L infection	female	57	3	2021-04-01	inactivated vaccine	Sinovac	2021-05-10	inactivated vaccine	Sinovac	2021-11-18	inactivated vaccine	Sinovac	2024-09-15	2022/12	2024-08-19	27
BA.5/BF.7 BTI + JN.1/XDV +F456L infection	female	34	3	2021-06-05	inactivated vaccine	BIBP	2021-06-26	inactivated vaccine	BIBP	2022-01-27	inactivated vaccine	BIBP	2024-09-15	2022/12	2024-08-19	27
BA.5/BF.7 BTI + JN.1/XDV +F456L infection	male	41	3	2021-03-22	inactivated vaccine	BIBP	2021-05-08	inactivated vaccine	BIBP	2021-12-24	inactivated vaccine	BIBP	2024-09-15	2022/12	2024-08-19	27
BA.5/BF.7 BTI + JN.1/XDV +F456L infection	female	38	3	2021-04-23	inactivated vaccine	BIBP	2021-05-22	inactivated vaccine	BIBP	2022-02-07	inactivated vaccine	BIBP	2024-09-15	2022/12	2024-08-20	26
BA.5/BF.7 BTI + JN.1/XDV +F456L infection	male	39	3	2021-05-25	inactivated vaccine	BIBP	2021-06-15	inactivated vaccine	BIBP	2022-01-06	inactivated vaccine	BIBP	2024-09-15	2022/12	2024-08-21	25
BA.5/BF.7 BTI + JN.1/XDV +F456L infection	female	54	3	2021-03-30	inactivated vaccine	BIBP	2021-05-12	inactivated vaccine	BIBP	2021-11-23	inactivated vaccine	BIBP	2024-09-15	2022/12	2024-08-21	25
BA.5/BF.7 BTI + JN.1/XDV +F456L infection	male	38	3	2021-01-20	inactivated vaccine	BIBP	2021-02-04	inactivated vaccine	BIBP	2021-09-29	inactivated vaccine	BIBP	2024-09-15	2022/12	2024-08-21	25
BA.5/BF.7 BTI + JN.1/XDV +F456L infection	female	39	3	2021-06-05	inactivated vaccine	Sinovac	2021-06-27	inactivated vaccine	Sinovac	2022-01-02	inactivated vaccine	Sinovac	2024-09-15	2022/12	2024-08-21	25
BA.5/BF.7 BTI + JN.1/XDV +F456L infection	male	26	3	2021-03-31	inactivated vaccine	Sinovac	2021-05-11	inactivated vaccine	Sinovac	2021-11-25	inactivated vaccine	Sinovac	2024-09-15	2022/12	2024-08-21	25
