## Supplementary Table 2 for "Enhanced immune evasion of SARS-CoV-2 KP.3.1.1 and XEC through NTD glycosylation"

### Sheet: Sheet1
variants	Spike protein sequences
JN.1	MFVFLVLLPLVSSQCVMPLFNLITTTQSYTNSFTRGVYYPDKVFRSSVLHLTQDLFLPFFSNVTWFHAISGTNGTKRFDNPVLPFNDGVYFASTEKSNIIRGWIFGTTLDSKTQSLLIVNNATNVFIKVCEFQFCNDPFLDVYHKNNKSWMESESGVYSSANNCTFEYVSQPFLMDLEGKQGNFKNLREFVFKNIDGYFKIYSKHTPIIGRDFPQGFSALEPLVDLPIGINITRFQTLLALNRSYLTPGDSSSGWTAGAADYYVGYLQPRTFLLKYNENGTITDAVDCALDPLSETKCTLKSFTVEKGIYQTSNFRVQPTESIVRFPNVTNLCPFHEVFNATRFASVYAWNRTRISNCVADYSVLYNFAPFFAFKCYGVSPTKLNDLCFTNVYADSFVI…
KP.3	MFVFLVLLPLVSSQCVMPLFNLITTTQSYTNSFTRGVYYPDKVFRSSVLHLTQDLFLPFFSNVTWFHAISGTNGTKRFDNPVLPFNDGVYFASTEKSNIIRGWIFGTTLDSKTQSLLIVNNATNVFIKVCEFQFCNDPFLDVYHKNNKSWMESESGVYSSANNCTFEYVSQPFLMDLEGKQGNFKNLREFVFKNIDGYFKIYSKHTPIIGRDFPQGFSALEPLVDLPIGINITRFQTLLALNRSYLTPGDSSSGWTAGAADYYVGYLQPRTFLLKYNENGTITDAVDCALDPLSETKCTLKSFTVEKGIYQTSNFRVQPTESIVRFPNVTNLCPFHEVFNATRFASVYAWNRTRISNCVADYSVLYNFAPFFAFKCYGVSPTKLNDLCFTNVYADSFVI…
KP.3.1.1	MFVFLVLLPLVSSQCVMPLFNLITTTQSYTNFTRGVYYPDKVFRSSVLHLTQDLFLPFFSNVTWFHAISGTNGTKRFDNPVLPFNDGVYFASTEKSNIIRGWIFGTTLDSKTQSLLIVNNATNVFIKVCEFQFCNDPFLDVYHKNNKSWMESESGVYSSANNCTFEYVSQPFLMDLEGKQGNFKNLREFVFKNIDGYFKIYSKHTPIIGRDFPQGFSALEPLVDLPIGINITRFQTLLALNRSYLTPGDSSSGWTAGAADYYVGYLQPRTFLLKYNENGTITDAVDCALDPLSETKCTLKSFTVEKGIYQTSNFRVQPTESIVRFPNVTNLCPFHEVFNATRFASVYAWNRTRISNCVADYSVLYNFAPFFAFKCYGVSPTKLNDLCFTNVYADSFVIK…
XEC	MFVFLVLLPLVSSQCVMPLFNLITTNQSYTNSFTRGVYYPDKVFRSSVLHLTQDLFLPFSSNVTWFHAISGTNGTKRFDNPVLPFNDGVYFASTEKSNIIRGWIFGTTLDSKTQSLLIVNNATNVFIKVCEFQFCNDPFLDVYHKNNKSWMESESGVYSSANNCTFEYVSQPFLMDLEGKQGNFKNLREFVFKNIDGYFKIYSKHTPIIGRDFPQGFSALEPLVDLPIGINITRFQTLLALNRSYLTPGDSSSGWTAGAADYYVGYLQPRTFLLKYNENGTITDAVDCALDPLSETKCTLKSFTVEKGIYQTSNFRVQPTESIVRFPNVTNLCPFHEVFNATRFASVYAWNRTRISNCVADYSVLYNFAPFFAFKCYGVSPTKLNDLCFTNVYADSFVI…
